# An integrative layer-resolved atlas of the adult human meninges

**DOI:** 10.1101/2024.11.13.623440

**Authors:** Theresa Degenhard, Adam M.R. Groh, Elia Afanasiev, Michael Luo, Moein Yaqubi, Jo Anne Stratton, Kevin Petrecca

## Abstract

The human meninges are a dynamic tri-layered brain border that plays a key role in brain development, CSF homeostasis, immune regulation, and higher-level brain function. The meninges have also been implicated in central nervous system (CNS) pathologies such as infection, autoimmunity, and brain trauma. To understand how the meningeal microenvironment is altered under pathological conditions it is necessary to have a complete understanding of its normotypic cellular architecture and function. To date, there is no complete atlas of the normotypic adult human meninges. By surgically extracting each human meningeal layer during surgery, we generated the first layer-resolved map of all meningeal cell types via an integration of whole cell single cell RNA sequencing, multiplexed error-robust fluorescence *in situ* hybridization (MERFISH), and protein immunolabelling. Since fibroblasts play key roles in meningeal homeostasis yet remain less well-characterised than other meningeal cell types, we deeply phenotyped these cells in all layers. We identified 10 fibroblast subpopulations with unique predicted functions that localise to distinct neuroanatomical niches. Fibroblast interaction analysis in the dura and subarachnoid space (SAS) uncovered novel interactions with vascular cell populations mediated by insulin growth factor signaling. Together, these data serve as a comprehensive resource for future investigations of meningeal function in the healthy and diseased brain.
