## Supplemental Table 2 for "An integrative layer-resolved atlas of the adult human meninges"

### Sheet: 300GeneList
Gene Input	Vizgen Gene	Ensemble ID	Transcript	Notes	Abundance	Target Regions	Type
CLDN11	CLDN11	ENSG00000013297	ENST00000064724	Arachnoid	65.3912	50	MERFISH
ALCAM	ALCAM	ENSG00000170017	ENST00000306107	Arachnoid	79.5036	126	MERFISH
AQP4	AQP4	ENSG00000171885	ENST00000578776	Astrocyte	0.107719	45	MERFISH
MS4A1	MS4A1	ENSG00000156738	ENST00000389939	Bcell	0.112561	85	MERFISH
RAF1	RAF1	ENSG00000132155	ENST00000251849	CRABP1pathway	9.72982	63	MERFISH
MAPK3	MAPK3	ENSG00000102882	ENST00000263025	CRABP1pathway	13.9319	57	MERFISH
CAMK2A	CAMK2A	ENSG00000070808	ENST00000348628	CRABP1pathway	0.11797	59	MERFISH
CALM1	CALM1	ENSG00000198668	ENST00000356978	CRABP1pathway	30.2033	80	MERFISH
RXRB	RXRB	ENSG00000204231	ENST00000374680	CRABP1pathway	8.95571	82	MERFISH
ALDH2	ALDH2	ENSG00000111275	ENST00000416293	CRABP1pathway	43.0478	53	MERFISH
RXRA	RXRA	ENSG00000186350	ENST00000481739	CRABP1pathway	6.86464	151	MERFISH
ALDH1A2	ALDH1A2	ENSG00000128918	ENST00000558239	CRABP1pathway	4.17367	50	MERFISH
MAP2K1	MAP2K1	ENSG00000169032	ENST00000566326	CRABP1pathway	11.4356	50	MERFISH
CYP1B1	CYP1B1	ENSG00000138061	ENST00000610745	CRABP1pathway	82.1523	123	MERFISH
MAPK1	MAPK1	ENSG00000100030	ENST00000215832	CRABP1pathway	10.8984	120	MERFISH
CYP26A1	CYP26A1	ENSG00000095596	ENST00000224356	CRABP1pathway	0.157733	59	MERFISH
CKS1B	CKS1B	ENSG00000173207	ENST00000308987	Cycling	5.8014	38	MERFISH
MKI67	MKI67	ENSG00000148773	ENST00000368653	Cycling	2.54391	359	MERFISH
TOP2A	TOP2A	ENSG00000131747	ENST00000423485	Cycling	7.83147	136	MERFISH
HMGB2	HMGB2	ENSG00000164104	ENST00000438704	Cycling	12.2139	72	MERFISH
STMN1	STMN1	ENSG00000117632	ENST00000455785	Cycling	9.09112	58	MERFISH
SFRP1	SFRP1	ENSG00000104332	ENST00000379845	Dura	70.2234	110	MERFISH
CRIP1	CRIP1	ENSG00000213145	ENST00000392531	Dura	6.84258	53	MERFISH
SFRP4	SFRP4	ENSG00000106483	ENST00000436072	Dura	79.2428	64	MERFISH
MT2A	MT2A	ENSG00000125148	ENST00000561491	Dura	21.5808	37	MERFISH
RBP4	RBP4	ENSG00000138207	ENST00000629763	Dura	9.68686	72	MERFISH
MGP	MGP	ENSG00000111341	ENST00000545199	Dura	111.777	36	MERFISH
VGLL1	VGLL1	ENSG00000102243	ENST00000456412	EB_ECTO_PCBC	0.0105076	31	MERFISH
FAP	FAP	ENSG00000078098	ENST00000627638	EB_ECTO_PCBC	0.362792	56	MERFISH
TBX5	TBX5	ENSG00000089225	ENST00000349716	EB_MESO_PCBC	0.288731	97	MERFISH
APOC3	APOC3	ENSG00000110245	ENST00000375345	EB_MESO_PCBC	0.285076	38	MERFISH
HOXC8	HOXC8	ENSG00000037965	ENST00000040584	EB_PCBC	2.92951	63	MERFISH
HOXA2	HOXA2	ENSG00000105996	ENST00000222718	EB_PCBC	0.00461929	53	MERFISH
HOXA5	HOXA5	ENSG00000106004	ENST00000222726	EB_PCBC	0.0206599	56	MERFISH
TTR	TTR	ENSG00000118271	ENST00000237014	EB_PCBC	114.311	46	MERFISH
HOXB5	HOXB5	ENSG00000120075	ENST00000239151	EB_PCBC	0.00791878	52	MERFISH
HOXB7	HOXB7	ENSG00000260027	ENST00000239165	EB_PCBC	0.0467005	55	MERFISH
TBX4	TBX4	ENSG00000121075	ENST00000240335	EB_PCBC	0.00878173	54	MERFISH
HOXA7	HOXA7	ENSG00000122592	ENST00000242159	EB_PCBC	0.0126396	53	MERFISH
HOXC6	HOXC6	ENSG00000197757	ENST00000243108	EB_PCBC	0.0175127	55	MERFISH
WNT2	WNT2	ENSG00000105989	ENST00000265441	EB_PCBC	0.298071	65	MERFISH
SERPINB2	SERPINB2	ENSG00000197632	ENST00000299502	EB_PCBC	0.0302538	57	MERFISH
HOXC9	HOXC9	ENSG00000180806	ENST00000303450	EB_PCBC	0.0115228	58	MERFISH
HOXC10	HOXC10	ENSG00000180818	ENST00000303460	EB_PCBC	0.021269	61	MERFISH
TM4SF4	TM4SF4	ENSG00000169903	ENST00000305354	EB_PCBC	0.00492386	60	MERFISH
SLN	SLN	ENSG00000170290	ENST00000305991	EB_PCBC	0.887259	58	MERFISH
HOXD4	HOXD4	ENSG00000170166	ENST00000306324	EB_PCBC	0.0102538	65	MERFISH
HOXB9	HOXB9	ENSG00000170689	ENST00000311177	EB_PCBC	0.00751269	67	MERFISH
HOXA3	HOXA3	ENSG00000105997	ENST00000317201	EB_PCBC	0.00730964	66	MERFISH
HOXB2	HOXB2	ENSG00000173917	ENST00000330070	EB_PCBC	0.210254	63	MERFISH
HOXB4	HOXB4	ENSG00000182742	ENST00000332503	EB_PCBC	0.0148223	50	MERFISH
URAD	URAD	ENSG00000183463	ENST00000332715	EB_PCBC	0.0171066	46	MERFISH
SLPI	SLPI	ENSG00000124107	ENST00000338380	EB_PCBC	1.67107	55	MERFISH
HOXA9	HOXA9	ENSG00000078399	ENST00000343483	EB_PCBC	0.0115228	52	MERFISH
PLN	PLN	ENSG00000198523	ENST00000357525	EB_PCBC	0.750863	58	MERFISH
HAND2	HAND2	ENSG00000164107	ENST00000359562	EB_PCBC	0.0163452	55	MERFISH
SLC18A3	SLC18A3	ENSG00000187714	ENST00000374115	EB_PCBC	0.0208122	58	MERFISH
IGFL2	IGFL2	ENSG00000204866	ENST00000377693	EB_PCBC	0.0905584	47	MERFISH
TECRL	TECRL	ENSG00000205678	ENST00000381210	EB_PCBC	0.0156853	52	MERFISH
DCN	DCN	ENSG00000011465	ENST00000425043	EB_PCBC	13.6058	55	MERFISH
HOXC4	HOXC4	ENSG00000198353	ENST00000430889	EB_PCBC	0.114467	52	MERFISH
RGS13	RGS13	ENSG00000127074	ENST00000462955	EB_PCBC	0.010203	55	MERFISH
HOXB3	HOXB3	ENSG00000120093	ENST00000470495	EB_PCBC	0.0409645	61	MERFISH
HOXB6	HOXB6	ENSG00000108511	ENST00000490419	EB_PCBC	0.465124	37	MERFISH
HOXB8	HOXB8	ENSG00000120068	ENST00000498634	EB_PCBC	0.0111168	31	MERFISH
FGB	FGB	ENSG00000171564	ENST00000502545	EB_PCBC	0.13203	68	MERFISH
HOXA4	HOXA4	ENSG00000197576	ENST00000511914	EB_PCBC	0.0225381	63	MERFISH
NNMT	NNMT	ENSG00000166741	ENST00000541754	EB_PCBC	3.01299	63	MERFISH
HOXD8	HOXD8	ENSG00000175879	ENST00000544999	EB_PCBC	0.00761421	65	MERFISH
LUM	LUM	ENSG00000139329	ENST00000548071	EB_PCBC	0.785888	57	MERFISH
HOXA10	HOXA10	ENSG00000253293	ENST00000613671	EB_PCBC	0.0120812	52	MERFISH
REN	REN	ENSG00000143839	ENST00000638118	EB_PCBC	0.0320305	53	MERFISH
PAICS	PAICS	ENSG00000128050	ENST00000264221	ECTO_MESO_PCBC	7.27396	89	MERFISH
RIPPLY1	RIPPLY1	ENSG00000147223	ENST00000411805	ECTO_MESO_PCBC	0.0449746	64	MERFISH
DLX5	DLX5	ENSG00000105880	ENST00000493764	ECTO_MESO_PCBC	0.118934	50	MERFISH
DRD4	DRD4	ENSG00000069696	ENST00000176183	ECTO_PCBC	1.5864	32	MERFISH
BCO1	BCO1	ENSG00000135697	ENST00000258168	ECTO_PCBC	0.317614	71	MERFISH
LHX5	LHX5	ENSG00000089116	ENST00000261731	ECTO_PCBC	0.0172589	53	MERFISH
BARHL1	BARHL1	ENSG00000125492	ENST00000263610	ECTO_PCBC	0.0150761	53	MERFISH
ERP27	ERP27	ENSG00000139055	ENST00000266397	ECTO_PCBC	0.0744162	60	MERFISH
OTX1	OTX1	ENSG00000115507	ENST00000282549	ECTO_PCBC	0.649645	61	MERFISH
FEZF2	FEZF2	ENSG00000153266	ENST00000283268	ECTO_PCBC	5.79107	52	MERFISH
WNT1	WNT1	ENSG00000125084	ENST00000293549	ECTO_PCBC	0.132284	58	MERFISH
ARHGAP15	ARHGAP15	ENSG00000075884	ENST00000295095	ECTO_PCBC	1.17827	61	MERFISH
SCUBE2	SCUBE2	ENSG00000175356	ENST00000309263	ECTO_PCBC	1.1032	63	MERFISH
NOS2	NOS2	ENSG00000007171	ENST00000313735	ECTO_PCBC	0.445228	67	MERFISH
MEOX1	MEOX1	ENSG00000005102	ENST00000318579	ECTO_PCBC	0.819098	52	MERFISH
NR2F1	NR2F1	ENSG00000175745	ENST00000327111	ECTO_PCBC	12.849	59	MERFISH
SOX1	SOX1	ENSG00000182968	ENST00000330949	ECTO_PCBC	1.40401	96	MERFISH
CCK	CCK	ENSG00000187094	ENST00000334681	ECTO_PCBC	88.1308	59	MERFISH
RAX	RAX	ENSG00000134438	ENST00000334889	ECTO_PCBC	0.111117	76	MERFISH
ZNF436-AS1	ZNF436-AS1	ENSG00000249087	ENST00000335648	ECTO_PCBC	2.09959	52	MERFISH
ZBTB16	ZBTB16	ENSG00000109906	ENST00000335953	ECTO_PCBC	2.77589	220	MERFISH
LMX1A	LMX1A	ENSG00000162761	ENST00000342310	ECTO_PCBC	0.0548731	55	MERFISH
WNT8B	WNT8B	ENSG00000075290	ENST00000343737	ECTO_PCBC	0.0370051	57	MERFISH
HOXA1	HOXA1	ENSG00000105991	ENST00000355633	ECTO_PCBC	0.0084264	57	MERFISH
GALP	GALP	ENSG00000197487	ENST00000357330	ECTO_PCBC	0.0141117	61	MERFISH
OLFM3	OLFM3	ENSG00000118733	ENST00000370103	ECTO_PCBC	2.22173	57	MERFISH
LGI1	LGI1	ENSG00000108231	ENST00000371413	ECTO_PCBC	25.6618	53	MERFISH
ZNF503	ZNF503	ENSG00000165655	ENST00000372524	ECTO_PCBC	3.23294	60	MERFISH
HES5	HES5	ENSG00000197921	ENST00000378453	ECTO_PCBC	2.26589	52	MERFISH
ARX	ARX	ENSG00000004848	ENST00000379044	ECTO_PCBC	2.56827	57	MERFISH
PAX6	PAX6	ENSG00000007372	ENST00000379129	ECTO_PCBC	1.91239	72	MERFISH
PAX3	PAX3	ENSG00000135903	ENST00000392069	ECTO_PCBC	0.00720812	52	MERFISH
NR2F2	NR2F2	ENSG00000185551	ENST00000421109	ECTO_PCBC	3.89411	56	MERFISH
KCNJ13	KCNJ13	ENSG00000115474	ENST00000444142	ECTO_PCBC	0.434467	44	MERFISH
HMGCS2	HMGCS2	ENSG00000134240	ENST00000472375	ECTO_PCBC	0.0426396	52	MERFISH
KRT23	KRT23	ENSG00000108244	ENST00000485751	ECTO_PCBC	0.0281218	60	MERFISH
CLEC19A	CLEC19A	ENSG00000261210	ENST00000493231	ECTO_PCBC	0.105178	34	MERFISH
CLVS1	CLVS1	ENSG00000177182	ENST00000518592	ECTO_PCBC	1.42726	65	MERFISH
HSD17B2	HSD17B2	ENSG00000086696	ENST00000566838	ECTO_PCBC	0.00948567	165	MERFISH
GREB1L	GREB1L	ENSG00000141449	ENST00000580732	ECTO_PCBC	0.45335	73	MERFISH
EMX2	EMX2	ENSG00000170370	ENST00000616794	ECTO_PCBC	4.81117	51	MERFISH
AOAH	AOAH	ENSG00000136250	ENST00000617537	ECTO_PCBC	0.808376	57	MERFISH
PVALB	PVALB	ENSG00000100362	ENST00000417718	ECTO_SC_PCBC	11.6835	48	MERFISH
NANOG	NANOG	ENSG00000111704	ENST00000229307	EmbryonicStem	0.0671399	61	MERFISH
SOX4	SOX4	ENSG00000124766	ENST00000244745	EmbryonicStem	6.79152	114	MERFISH
MYC	MYC	ENSG00000136997	ENST00000377970	EmbryonicStem	19.3282	60	MERFISH
POU5F1	POU5F1	ENSG00000204531	ENST00000513407	EmbryonicStem	0.314305	60	MERFISH
KLF4	KLF4	ENSG00000136826	ENST00000610832	EmbryonicStem	29.0231	55	MERFISH
DLL4	DLL4	ENSG00000128917	ENST00000249749	Endothelia	0.621716	72	MERFISH
VWF	VWF	ENSG00000110799	ENST00000261405	Endothelia	7.21067	258	MERFISH
KDR	KDR	ENSG00000128052	ENST00000263923	Endothelia	7.99603	174	MERFISH
SEMA3C	SEMA3C	ENSG00000075223	ENST00000265361	Endothelia	36.3294	111	MERFISH
FBLN5	FBLN5	ENSG00000140092	ENST00000267620	Endothelia	16.6545	63	MERFISH
NRP2	NRP2	ENSG00000118257	ENST00000272849	Endothelia	17.6333	73	MERFISH
ESAM	ESAM	ENSG00000149564	ENST00000278927	Endothelia	4.20876	57	MERFISH
VEGFB	VEGFB	ENSG00000173511	ENST00000309422	Endothelia	45.4236	55	MERFISH
RGS5	RGS5	ENSG00000143248	ENST00000313961	Endothelia	40.7767	116	MERFISH
INSR	INSR	ENSG00000171105	ENST00000341500	Endothelia	37.6649	264	MERFISH
CD34	CD34	ENSG00000174059	ENST00000356522	Endothelia	1.23787	63	MERFISH
DLL1	DLL1	ENSG00000198719	ENST00000366756	Endothelia	1.26115	92	MERFISH
VEGFA	VEGFA	ENSG00000112715	ENST00000372067	Endothelia	2.92605	70	MERFISH
NRP1	NRP1	ENSG00000099250	ENST00000374875	Endothelia	20.6727	108	MERFISH
NOTCH4	NOTCH4	ENSG00000204301	ENST00000375023	Endothelia	1.16255	55	MERFISH
COL4A1	COL4A1	ENSG00000187498	ENST00000375820	Endothelia	20.6061	169	MERFISH
RGCC	RGCC	ENSG00000102760	ENST00000379359	Endothelia	8.65715	60	MERFISH
PGF	PGF	ENSG00000119630	ENST00000555567	Endothelia	8.55133	56	MERFISH
PECAM1	PECAM1	ENSG00000261371	ENST00000563924	Endothelia	9.94778	194	MERFISH
FLT1	FLT1	ENSG00000102755	ENST00000615840	Endothelia	1.75479	108	MERFISH
CLDN5	CLDN5	ENSG00000184113	ENST00000618236	Endothelia	3.07489	55	MERFISH
NOTCH1	NOTCH1	ENSG00000148400	ENST00000651671	Endothelia	3.14551	142	MERFISH
AQP1	AQP1	ENSG00000240583	ENST00000441328	Endothelia_Dura	29.9028	79	MERFISH
BOC	BOC	ENSG00000144857	ENST00000355385	Fibroblasts	28.8576	123	MERFISH
ADIRF	ADIRF	ENSG00000148671	ENST00000372013	Fibroblasts	0.0218394	37	MERFISH
XIST	XIST	ENSG00000229807	ENST00000433732	Fibroblasts	7.67007	47	MERFISH
LGALS1	LGALS1	ENSG00000100097	ENST00000215909	Fibroblasts	80.6509	47	MERFISH
MMP2	MMP2	ENSG00000087245	ENST00000219070	Fibroblasts	64.6402	53	MERFISH
COL1A1	COL1A1	ENSG00000108821	ENST00000225964	Fibroblasts	326.072	118	MERFISH
SLC26A2	SLC26A2	ENSG00000155850	ENST00000286298	Fibroblasts	347.971	209	MERFISH
EGR1	EGR1	ENSG00000120738	ENST00000239938	Growth	34.6677	84	MERFISH
PDGFRB	PDGFRB	ENSG00000113721	ENST00000261799	Growth	50.6249	127	MERFISH
EGFR	EGFR	ENSG00000146648	ENST00000275493	Growth	28.9272	284	MERFISH
IGFBP7	IGFBP7	ENSG00000163453	ENST00000295666	Growth	77.3439	53	MERFISH
TGFBR2	TGFBR2	ENSG00000163513	ENST00000295754	Growth	43.2973	127	MERFISH
PTN	PTN	ENSG00000105894	ENST00000348225	Growth	73.2378	53	MERFISH
IGF2	IGF2	ENSG00000167244	ENST00000381395	Growth	129.094	117	MERFISH
PDGFD	PDGFD	ENSG00000170962	ENST00000393158	Growth	55.5757	106	MERFISH
TGFB2	TGFB2	ENSG00000092969	ENST00000479322	Growth	25.2231	52	MERFISH
IGF1R	IGF1R	ENSG00000140443	ENST00000558355	Growth	18.885	45	MERFISH
PTGDS	PTGDS	ENSG00000107317	ENST00000371625	Leptomeninges	1423.42	60	sequential
PTPRC	PTPRC	ENSG00000081237	ENST00000348564	Lymphocytes	9.28974	123	MERFISH
CPA3	CPA3	ENSG00000163751	ENST00000296046	Mastcell	1.06762	56	MERFISH
MIF	MIF	ENSG00000240972	ENST00000215754	MeningiomaCell	1.35232	32	MERFISH
CCND1	CCND1	ENSG00000110092	ENST00000227507	MeningiomaCell	255.952	113	MERFISH
CDH1	CDH1	ENSG00000039068	ENST00000261769	MeningiomaCell	74.205	51	MERFISH
THSD4	THSD4	ENSG00000187720	ENST00000261862	MeningiomaCell	177.221	86	MERFISH
IL1B	IL1B	ENSG00000125538	ENST00000263341	MeningiomaCell	1.41374	52	MERFISH
FTH1	FTH1	ENSG00000167996	ENST00000273550	MeningiomaCell	172.952	52	MERFISH
SFRP2	SFRP2	ENSG00000145423	ENST00000274063	MeningiomaCell	1567.72	53	sequential
DKK2	DKK2	ENSG00000155011	ENST00000285311	MeningiomaCell	15.0567	73	MERFISH
CRABP1	CRABP1	ENSG00000166426	ENST00000299529	MeningiomaCell	392.369	58	MERFISH
CD74	CD74	ENSG00000019582	ENST00000353334	MeningiomaCell	459.325	53	sequential
SSTR2	SSTR2	ENSG00000180616	ENST00000357585	MeningiomaCell	36.3704	169	MERFISH
PRG4	PRG4	ENSG00000116690	ENST00000367485	MeningiomaCell	85.3155	130	MERFISH
CCN2	CCN2	ENSG00000118523	ENST00000367976	MeningiomaCell	737.931	59	sequential
CRABP2	CRABP2	ENSG00000143320	ENST00000368222	MeningiomaCell	170.324	52	MERFISH
FABP5	FABP5	ENSG00000164687	ENST00000396359	MeningiomaCell	15.9667	44	MERFISH
DSP	DSP	ENSG00000096696	ENST00000418664	MeningiomaCell	186.998	222	MERFISH
PENK	PENK	ENSG00000181195	ENST00000451791	MeningiomaCell	25.4284	63	MERFISH
DSTN	DSTN	ENSG00000125868	ENST00000474024	MeningiomaCell	65.673	53	MERFISH
POSTN	POSTN	ENSG00000133110	ENST00000478947	MeningiomaCell	8.58426	68	MERFISH
KRT18	KRT18	ENSG00000111057	ENST00000550600	MeningiomaCell	40.0267	44	MERFISH
PLCG2	PLCG2	ENSG00000197943	ENST00000564138	MeningiomaCell	2.94978	123	MERFISH
LEPR	LEPR	ENSG00000116678	ENST00000616738	MeningiomaCell	126.511	54	MERFISH
CCL4	CCL4	ENSG00000275302	ENST00000613947	MeningiomaCell	1.94818	60	MERFISH
AGR2	AGR2	ENSG00000106541	ENST00000419304	MeningiomaCell	24.2628	59	MERFISH
NT5E	NT5E	ENSG00000135318	ENST00000257770	MesenchymalStem	22.6189	99	MERFISH
THY1	THY1	ENSG00000154096	ENST00000284240	MesenchymalStem	4.49361	99	MERFISH
ENG	ENG	ENSG00000106991	ENST00000373203	MesenchymalStem	39.337	84	MERFISH
DKK4	DKK4	ENSG00000104371	ENST00000220812	MESO_PCBC	0.0178173	64	MERFISH
EVX1	EVX1	ENSG00000106038	ENST00000222761	MESO_PCBC	0.510719	64	MERFISH
FOXA1	FOXA1	ENSG00000129514	ENST00000250448	MESO_PCBC	0.0676142	56	MERFISH
GATA6	GATA6	ENSG00000141448	ENST00000269216	MESO_PCBC	0.0324873	57	MERFISH
LEFTY1	LEFTY1	ENSG00000243709	ENST00000272134	MESO_PCBC	0.969594	52	MERFISH
HHEX	HHEX	ENSG00000152804	ENST00000282728	MESO_PCBC	1.78066	55	MERFISH
FOXQ1	FOXQ1	ENSG00000164379	ENST00000296839	MESO_PCBC	1.81949	53	MERFISH
SHH	SHH	ENSG00000164690	ENST00000297261	MESO_PCBC	0.270964	111	MERFISH
SOX17	SOX17	ENSG00000164736	ENST00000297316	MESO_PCBC	1.32289	56	MERFISH
TRH	TRH	ENSG00000170893	ENST00000302649	MESO_PCBC	0.156193	51	MERFISH
PLG	PLG	ENSG00000122194	ENST00000308192	MESO_PCBC	0.273198	57	MERFISH
TCIM	TCIM	ENSG00000176907	ENST00000315792	MESO_PCBC	3.35513	50	MERFISH
HNF4A	HNF4A	ENSG00000101076	ENST00000316099	MESO_PCBC	0.0571574	61	MERFISH
SLITRK2	SLITRK2	ENSG00000185985	ENST00000335565	MESO_PCBC	3.7932	100	MERFISH
SOX18	SOX18	ENSG00000203883	ENST00000340356	MESO_PCBC	4.9469	54	MERFISH
TBX3	TBX3	ENSG00000135111	ENST00000349155	MESO_PCBC	0.764467	93	MERFISH
APOA4	APOA4	ENSG00000110244	ENST00000357780	MESO_PCBC	0.331431	51	MERFISH
FGF17	FGF17	ENSG00000158815	ENST00000359441	MESO_PCBC	1.79112	57	MERFISH
LEFTY2	LEFTY2	ENSG00000143768	ENST00000366820	MESO_PCBC	0.059797	63	MERFISH
ANKRD1	ANKRD1	ENSG00000148677	ENST00000371697	MESO_PCBC	0.275736	51	MERFISH
NPPB	NPPB	ENSG00000120937	ENST00000376468	MESO_PCBC	0.26203	47	MERFISH
CER1	CER1	ENSG00000147869	ENST00000380911	MESO_PCBC	0.0183756	51	MERFISH
CD300E	CD300E	ENSG00000186407	ENST00000392619	MESO_PCBC	0.125685	102	MERFISH
MAGEB17	MAGEB17	ENSG00000182798	ENST00000400004	MESO_PCBC	0.0282741	59	MERFISH
EOMES	EOMES	ENSG00000163508	ENST00000449599	MESO_PCBC	0.024467	52	MERFISH
FOXI1	FOXI1	ENSG00000168269	ENST00000449804	MESO_PCBC	0.00477157	50	MERFISH
CSF3R	CSF3R	ENSG00000119535	ENST00000464465	MESO_PCBC	2.91437	58	MERFISH
APOA2	APOA2	ENSG00000158874	ENST00000464492	MESO_PCBC	0.442538	37	MERFISH
RXRG	RXRG	ENSG00000143171	ENST00000470566	MESO_PCBC	2.92569	66	MERFISH
PLSCR2	PLSCR2	ENSG00000163746	ENST00000474418	MESO_PCBC	0.0107614	30	MERFISH
GBP2	GBP2	ENSG00000162645	ENST00000493802	MESO_PCBC	4.8401	66	MERFISH
DIO3	DIO3	ENSG00000197406	ENST00000510508	MESO_PCBC	0.284061	61	MERFISH
GATA4	GATA4	ENSG00000136574	ENST00000528712	MESO_PCBC	0.0101015	50	MERFISH
WT1	WT1	ENSG00000184937	ENST00000530998	MESO_PCBC	0.013198	62	MERFISH
MNX1	MNX1	ENSG00000130675	ENST00000543409	MESO_PCBC	0.0132995	50	MERFISH
NPPA	NPPA	ENSG00000175206	ENST00000610706	MESO_PCBC	2.8365	68	MERFISH
FGA	FGA	ENSG00000171560	ENST00000622532	MESO_PCBC	0.220914	60	MERFISH
ACTA2	ACTA2	ENSG00000107796	ENST00000224784	Mural	12.614	60	MERFISH
NOTCH3	NOTCH3	ENSG00000074181	ENST00000263388	Mural	31.5558	192	MERFISH
FRZB	FRZB	ENSG00000162998	ENST00000295113	Mural	63.9618	70	MERFISH
CALD1	CALD1	ENSG00000122786	ENST00000361901	Mural	40.4436	118	MERFISH
TAGLN	TAGLN	ENSG00000149591	ENST00000530649	Mural	44.8218	55	MERFISH
CSF1R	CSF1R	ENSG00000182578	ENST00000286301	Myeloid	52.0198	106	MERFISH
LY6E	LY6E	ENSG00000160932	ENST00000292494	Myeloid	55.5497	58	MERFISH
AIF1	AIF1	ENSG00000204472	ENST00000376049	Myeloid	28.9448	39	MERFISH
CD163	CD163	ENSG00000177575	ENST00000537626	Myeloid	38.3067	53	MERFISH
SOX9	SOX9	ENSG00000125398	ENST00000245479	NCSC	4.02774	88	MERFISH
ASCL1	ASCL1	ENSG00000139352	ENST00000266744	NCSC	0.0315093	61	MERFISH
NES	NES	ENSG00000132688	ENST00000368223	NCSC	2.21554	161	MERFISH
MSX1	MSX1	ENSG00000163132	ENST00000382723	NCSC	51.6488	50	MERFISH
S100A8	S100A8	ENSG00000143546	ENST00000368733	Neutrophil	0.654743	35	MERFISH
S100A9	S100A9	ENSG00000163220	ENST00000368738	Neutrophil	9.71262	49	MERFISH
NKG7	NKG7	ENSG00000105374	ENST00000221978	NKcell	1.32615	51	MERFISH
GZMA	GZMA	ENSG00000145649	ENST00000274306	NKcell	1.90063	68	MERFISH
CD52	CD52	ENSG00000169442	ENST00000374213	NKcell	1.15361	39	MERFISH
ATP5F1E	ATP5F1E	ENSG00000124172	ENST00000243997	Pia	16.4739	88	MERFISH
CHODL	CHODL	ENSG00000154645	ENST00000299295	Pia	1.64672	65	MERFISH
ATP5MG	ATP5MG	ENSG00000167283	ENST00000300688	Pia	25.6686	57	MERFISH
APOD	APOD	ENSG00000189058	ENST00000343267	Pia	48.7039	53	MERFISH
CAVIN1	CAVIN1	ENSG00000177469	ENST00000357037	Pia	149.624	94	MERFISH
MDK	MDK	ENSG00000110492	ENST00000395566	Pia	68.867	53	MERFISH
SELENOM	SELENOM	ENSG00000198832	ENST00000400299	Pia	25.9572	43	MERFISH
AFDN	AFDN	ENSG00000130396	ENST00000400824	Pia	9.41843	61	MERFISH
ATP1A2	ATP1A2	ENSG00000018625	ENST00000447527	Pia	20.5322	132	MERFISH
RACK1	RACK1	ENSG00000204628	ENST00000512805	Pia	96.5022	53	MERFISH
CCL26	CCL26	ENSG00000006606	ENST00000005180	SC_PCBC	0.20066	40	MERFISH
ACSBG1	ACSBG1	ENSG00000103740	ENST00000258873	SC_PCBC	9.64411	102	MERFISH
KLKB1	KLKB1	ENSG00000164344	ENST00000264690	SC_PCBC	0.799949	68	MERFISH
DPEP3	DPEP3	ENSG00000141096	ENST00000268793	SC_PCBC	0.0535533	64	MERFISH
SPIB	SPIB	ENSG00000269404	ENST00000270632	SC_PCBC	0.0285279	57	MERFISH
TIMP4	TIMP4	ENSG00000157150	ENST00000287814	SC_PCBC	4.27274	51	MERFISH
SCGB3A2	SCGB3A2	ENSG00000164265	ENST00000296694	SC_PCBC	0.025736	40	MERFISH
HTR3A	HTR3A	ENSG00000166736	ENST00000299961	SC_PCBC	0.491777	61	MERFISH
AHSP	AHSP	ENSG00000169877	ENST00000302312	SC_PCBC	0.224467	34	MERFISH
HTR1A	HTR1A	ENSG00000178394	ENST00000323865	SC_PCBC	1.34655	109	MERFISH
CCDC172	CCDC172	ENSG00000182645	ENST00000333254	SC_PCBC	0.00837563	62	MERFISH
KLK13	KLK13	ENSG00000167759	ENST00000335422	SC_PCBC	0.0186294	30	MERFISH
LCK	LCK	ENSG00000182866	ENST00000336890	SC_PCBC	0.0906091	51	MERFISH
KLRG2	KLRG2	ENSG00000188883	ENST00000340940	SC_PCBC	0.014264	52	MERFISH
CUZD1	CUZD1	ENSG00000138161	ENST00000368899	SC_PCBC	0.163909	41	MERFISH
PSMB9	PSMB9	ENSG00000240065	ENST00000374859	SC_PCBC	10.887	59	MERFISH
HLA-DRA	HLA-DRA	ENSG00000204287	ENST00000374982	SC_PCBC	56.4803	53	MERFISH
PLA2G2A	PLA2G2A	ENSG00000188257	ENST00000375111	SC_PCBC	0.0503553	56	MERFISH
HES3	HES3	ENSG00000173673	ENST00000377898	SC_PCBC	0.00548223	30	MERFISH
CNMD	CNMD	ENSG00000136110	ENST00000377962	SC_PCBC	0.959188	60	MERFISH
UCMA	UCMA	ENSG00000165623	ENST00000378681	SC_PCBC	0.0251269	60	MERFISH
TRIM54	TRIM54	ENSG00000138100	ENST00000380075	SC_PCBC	0.929492	54	MERFISH
GLB1L3	GLB1L3	ENSG00000166105	ENST00000389887	SC_PCBC	0.712081	81	MERFISH
FABP6	FABP6	ENSG00000170231	ENST00000393980	SC_PCBC	7.67706	58	MERFISH
KCNG3	KCNG3	ENSG00000171126	ENST00000394973	SC_PCBC	0.219391	79	MERFISH
DAZL	DAZL	ENSG00000092345	ENST00000399444	SC_PCBC	0.00873096	53	MERFISH
TCL1A	TCL1A	ENSG00000100721	ENST00000402399	SC_PCBC	0.00883249	51	MERFISH
IFI30	IFI30	ENSG00000216490	ENST00000407280	SC_PCBC	8.99056	69	MERFISH
NKX1-2	NKX1-2	ENSG00000229544	ENST00000451024	SC_PCBC	0.102132	77	MERFISH
GHRHR	GHRHR	ENSG00000106128	ENST00000463164	SC_PCBC	0.606193	38	MERFISH
TNFRSF8	TNFRSF8	ENSG00000120949	ENST00000479933	SC_PCBC	0.0402538	64	MERFISH
SIT1	SIT1	ENSG00000137078	ENST00000486859	SC_PCBC	0.0285279	60	MERFISH
IDO1	IDO1	ENSG00000131203	ENST00000518237	SC_PCBC	0.725533	61	MERFISH
CHST4	CHST4	ENSG00000140835	ENST00000539698	SC_PCBC	0.00766497	62	MERFISH
P2RX5	P2RX5	ENSG00000083454	ENST00000551178	SC_PCBC	3.75122	60	MERFISH
ZSCAN10	ZSCAN10	ENSG00000130182	ENST00000572431	SC_PCBC	0.0203553	35	MERFISH
HES1	HES1	ENSG00000114315	ENST00000232424	Stem	37.8114	61	MERFISH
WNT6	WNT6	ENSG00000115596	ENST00000233948	Stem	48.863	62	MERFISH
CD44	CD44	ENSG00000026508	ENST00000263398	Stem	7.46737	80	MERFISH
SOX2	SOX2	ENSG00000181449	ENST00000325404	Stem	0.01499	60	MERFISH
CLIC3	CLIC3	ENSG00000169583	ENST00000494426	Stem	10.5269	42	MERFISH
PROM1	PROM1	ENSG00000007062	ENST00000539194	Stem	0.875211	90	MERFISH
HOPX	HOPX	ENSG00000171476	ENST00000553379	Stem	8.7911	51	MERFISH
CD3D	CD3D	ENSG00000167286	ENST00000300692	Tcell	0.520633	64	MERFISH
IL32	IL32	ENSG00000008517	ENST00000325568	Tcell	7.92597	55	MERFISH
CD2	CD2	ENSG00000116824	ENST00000369478	Tcell	1.37885	65	MERFISH
